# Transcriptome-wide mapping of small ribosomal subunits elucidates scanning mechanisms of translation initiation in the mammalian brain

**DOI:** 10.1101/2024.11.07.622404

**Authors:** Preeti M Kute, Francois P Pauzin, Kornel Labun, Clive R Bramham, Eivind Valen

**Author notes:** shared first authors (Preeti M Kute, Francois P Pauzin, Kornel Labun).

## Abstract

Protein synthesis in neurons is highly compartmentalised and regulated, with key roles for translation initiation and elongation factors. The most widely used transcriptome-wide method for measuring translation, ribosome profiling, characterises the elongation phase of translation but does not provide insight into the initiation phase with scanning of the small ribosomal subunit (SSU). Here, we adapted and optimised ribosome complex profiling (RCP-seq) for brain tissue, capturing SSUs and analysis of translation initiation dynamics in mouse dentate gyrus and cerebral cortex. In both tissues, SSUs accumulate upstream of the start codon on synaptically localised RNAs and this ‘poised’ SSU configuration is associated with enhanced translational efficiency. Upstream open reading frames (uORFs) are extensively translated and associated with less SSU poising downstream, suggesting that uORFs may have a buffering effect on poised SSUs. Ribosome occupancy analysis suggests that neuron-specific transcripts recruit more ribosomes and are more translated than glia-specific transcripts. Furthermore, monosome-preferring neuronal mRNAs exhibit reduced scanning and elongation relative to polysome-preferring transcripts implying reduced recruitment of ribosomes. In sum, RCP-seq elucidates translation initiation dynamics in the mammalian brain and uncovers cell-type- and transcript-specific regulation.
