## Supplementary Table 1 for "Transcriptome-wide mapping of small ribosomal subunits elucidates scanning mechanisms of translation initiation in the mammalian brain"

### Sheet: STATS
	Sample	Raw_reads	Trimmed_reads	Aligned_reads	percentage_aligned_raw	Min. read length	1st Qu. read length	Median read length	Mean read length	3rd Qu. read length	Max. read length	mRNA	LEADERS	CDS	TRAILERs	Transcript	ncRNA	Introns	Intergenic	percentage_mrna_aligned	percentage_tx_aligned	ratio_cds_mrna	ratio_cds_leader	snoRNA	snRNA	miRNA	rRNA	ribozyme	Mt_tRNA	Mt_rRNA
1	SSU_DG_r1	21562768	19991485	6233736	28.9097	16	41	54	52	64	98	1274897	882593	475880	163527	4008098	2733201	535737	1689901	20.45	64.3	0.37	0.54	74104	1889413	915114	299	170922	271	282
2	80S_DG_r1	21184051	14765266	11524539	54.402	16	27	31	32	35	98	3425982	393165	3157344	418644	4956629	1530647	2755970	3811940	29.73	43.01	0.92	8.03	26511	443077	257262	115	6326	275	97
3	RNA_DG_r1	35208771	34895848	26403538	74.9914	16	53	74	71	96	98	4361043	443883	3219889	1432821	16973562	12612519	767235	8662741	16.52	64.29	0.74	7.25	62022	261152	5848922	556	31238	835	281
4	SSU_cortex_r1	23223013	18990862	1226689	5.2822	16	25	31	39	45	98	446615	252893	200953	80131	638374	191759	124897	463418	36.41	52.04	0.45	0.79	20424	27933	47130	171	21988	43	159
5	80S_cortex_r1	23522422	16088044	3751408	15.9482	16	22	25	28	29	98	1980440	136873	1890344	232154	2699211	718771	165410	886787	52.79	71.95	0.95	13.81	6121	10404	72750	158	1359	59	157
6	RNA_cortex_r1	35295713	35032776	30339825	85.959	16	85	97	87	98	98	7985704	1050161	6051435	2483757	23884252	15898548	504436	5951137	26.32	78.72	0.76	5.76	16369	53739	2510826	278	17267	764	193
7	SSU_DG_r2	43712366	32929487	7648582	17.4975	16	29	41	44	56	98	536023	330829	242735	58908	1181469	645446	1280770	5186343	7.01	15.45	0.45	0.73	19829	384958	188407	1104	11002	937	1022
8	80S_DG_r2	20019713	13769258	11697162	58.4282	16	27	30	33	35	98	1978896	224769	1848212	235849	3056083	1077187	3926871	4714208	16.92	26.13	0.93	8.22	23575	272092	341966	77	3616	34	36
9	RNA_DG_r2	16494548	16421634	15517437	94.0762	16	57	89	76	97	98	4469781	530120	3371214	1464907	12273998	7804217	190623	3052816	28.8	79.1	0.75	6.36	7977	30495	1718585	19	19996	165	12
10	SSU_cortex_r2	97170278	87081903	8093409	8.3291	15	28	40	49	63	98	3280419	1788848	1607006	420404	4867819	1587400	845892	2379698	40.53	60.15	0.49	0.9	63957	340736	697157	2181	81597	2037	2100
11	80S_cortex_r2	112692461	101535648	104116045	92.3895	14	26	29	32	33	98	22410930	2686665	20712052	2569444	45386095	22975165	16564303	42165647	21.52	43.59	0.92	7.71	314422	2504747	15961711	543	175922	461	292
12	RNA_cortex_r2	78419037	77700448	39908258	50.891	16	81	97	86	98	98	21709202	2172480	15717419	7789480	33350864	11641662	2002652	4554742	54.4	83.57	0.72	7.23	30531	122564	2217722	319	36248	1124	217
13	SSU_DG_r3	13233380	8140829	2625865	19.8427	16	29	40	42	53	98	118200	84333	41834	11251	226387	108187	465732	1933746	4.5	8.62	0.35	0.5	3707	64393	28928	108	2567	36	100
14	80S_DG_r3	93221970	73843938	74224876	79.6217	16	28	31	37	44	98	4083118	574879	3702148	489861	8034114	3950996	49654030	16536732	5.5	10.82	0.91	6.44	109243	1558788	1444675	443	25529	262	232
15	RNA_DG_r3	70066199	69640892	41388251	59.0702	16	63	95	79	98	98	19913360	1997773	14643617	6979769	36682087	16768727	867751	3838413	48.11	88.63	0.74	7.33	15721	71992	3025483	336	44418	1304	295
16	SSU_cortex_r3	36789861	28512113	7885020	21.4326	16	29	49	57	95	98	2120903	705044	1376798	391542	3544651	1423748	1695901	2644468	26.9	44.95	0.65	1.95	19849	251686	447938	670	16492	439	652
17	80S_cortex_r3	103467073	92518944	79884491	77.2076	15	27	30	37	46	98	18102965	2392805	16525076	2161282	34329328	16226363	21746758	23808405	22.66	42.97	0.91	6.91	223368	3976866	8868338	805	121808	813	649
18	RNA_cortex_r3	65279783	64609267	56879928	87.1325	16	68	96	81	98	98	25915483	3265583	19532687	8127862	48354325	22438842	1481267	7044336	45.56	85.01	0.75	5.98	18994	106967	3690357	135	38505	787	83
