## Supplementary Table 3 for "Transcriptome-wide mapping of small ribosomal subunits elucidates scanning mechanisms of translation initiation in the mammalian brain"

### Sheet: ssu_queued_genes_DG_cortex
tx	condition	rna_fpkm	lsu_fpkm	ssu_fpkm	te	leader_te	scanning_eff	scanning_ratio	initiation_rate	entropy	ssu_queue	ssu_double	entropy_ssu	log2_le_te	log2_te	log2_rna_fpkm	log2_lsu_fpkm	log2_ssu_fpkm	log2_scanning_eff	log2_initiation_rate	log2_scanning_ratio	log2_ssu_queue	log2_ssu_double	gene	start_site	has_active_uorf	utr5_len
ENSMUST00000079251	cortex	3.11792	40.438	1045.43	6.20269	0.13509	160.356	11.2697	0.0386807	0.571769	46.9879	123238	0.997925	-2.88801	2.6329	1.64058	5.33764	10.0299	7.32514	-4.69224	3.49438	5.55422	15.2705	H2bc8	ATG	0	37
ENSMUST00000008297	cortex	23.9833	161.354	1351.75	4.3058	1.63672	36.0721	18.4146	0.119367	0.802555	17.9409	94108.8	0.889757	0.710804	2.10628	4.58396	7.33409	10.4006	5.17281	-3.06653	4.20278	4.16518	11.9381	Clstn3	ATG	0	310
ENSMUST00000025519	DG	143.054	685.839	10033.6	2.58649	0.279548	37.8396	7.22825	0.068354	0.800753	16.8296	529217	0.800205	-1.83883	1.371	7.16042	9.42173	13.2926	5.24183	-3.87083	2.85365	4.07293	11.8531	Camk2a	ATG	0	147
ENSMUST00000019226	cortex	5.80991	77.5907	2435.38	6.61754	4.09911	207.708	57.4089	0.0318598	0.791575	16.2063	467556	0.701228	2.03531	2.7263	2.53852	6.27781	11.2499	7.69841	-4.97212	5.8432	4.01848	16.2963	Slc25a22	ATG	0	478
ENSMUST00000038027	DG	57.9049	192.865	3608.68	1.58366	0.697847	29.6317	22.7985	0.0534448	0.793226	13.7313	143929	0.860327	-0.519017	0.663266	5.85561	7.59145	11.8173	4.88907	-4.22581	4.51086	3.7794	11.2794	Gpi1	ATG	0	123
ENSMUST00000065668	cortex	223.293	3264.33	13343.7	6.36407	0.426586	26.0145	8.37405	0.244635	0.482797	13.6254	2.78741e+06	0.74528	-1.22909	2.66995	7.80279	11.6726	13.7039	4.70125	-2.0313	3.06593	3.76823	13.6077	Nrgn	ATG	0	353
ENSMUST00000019226	DG	9.59305	71.5466	2628.6	3.7527	2.45822	137.873	37.5387	0.0272185	0.725717	12.1469	254644	0.724747	1.29762	1.90793	3.26199	6.16081	11.3601	7.1072	-5.19927	5.23031	3.60252	14.6961	Slc25a22	ATG	0	478
ENSMUST00000056136	cortex	4.43209	34.6218	567.046	7.79216	1.501	127.622	29.049	0.0610564	0.775294	11.2012	88133.6	0.787438	0.585925	2.96202	2.14799	5.11361	9.14732	6.99574	-4.03371	4.86042	3.48558	14.2794	Kcnj10	ATG	0	242
ENSMUST00000161882	DG	17.5017	69.8636	2084.01	2.82042	0.0810001	84.1322	10.2663	0.0335237	0.644054	8.71409	91339.8	0.995812	-3.62593	1.49591	4.12942	6.12647	11.0251	6.39459	-4.89868	3.35985	3.12335	12.3495	Ubl5	ATG	0	37
ENSMUST00000079251	DG	5.25284	35.18	1549.65	3.16438	0	139.388	7.11029	0.022702	0.620844	8.13315	85250.5	0.999728	#NAME?	1.66192	2.3931	5.13669	10.5977	7.12296	-5.46104	2.82991	3.02381	13.9863	H2bc8	ATG	0	37
ENSMUST00000078404	DG	15.9373	85.2653	591.154	1.61294	0.2477	11.1827	4.504	0.144235	0.753152	7.60502	79714.7	0.573468	-2.01333	0.689693	3.99433	6.41389	9.20739	3.4832	-2.7935	2.17121	2.92695	12.2882	Pcbp2	ATG	0	597
ENSMUST00000117611	DG	19.4163	131.754	2452.84	4.36473	0.915787	81.257	9.34054	0.0537151	0.800592	7.0769	296716	0.679007	-0.126916	2.12589	4.27919	7.04171	11.2602	6.34442	-4.21853	3.22351	2.82312	13.8995	Pld3	ATG	0	532
ENSMUST00000024932	DG	42.0656	303.835	19838.4	3.31927	1.46809	216.726	11.0363	0.0153155	0.766325	6.54064	891255	0.866865	0.553936	1.73087	5.39457	8.24714	14.276	7.75973	-6.02886	3.46418	2.70943	14.3709	Atp6v0c	ATG	0	177
ENSMUST00000021466	DG	11.4106	44.8281	424.031	1.09988	0.280578	10.4038	10.6609	0.105719	0.644932	6.33752	66428.9	0.781968	-1.83353	0.137343	3.5123	5.48633	8.72802	3.37904	-3.24169	3.41426	2.66392	12.5072	Atl1	ATG	0	394
ENSMUST00000078976	cortex	11.2703	184.231	541.945	2.03683	0.234623	5.99165	2.25027	0.339945	0.72191	6.26506	65726.8	0.841286	-2.09158	1.02632	3.49445	7.52537	9.082	2.58295	-1.55663	1.1701	2.64733	12.5097	Zfp706	ATG	0	277
ENSMUST00000078976	DG	21.2717	612.198	1463.22	2.41613	0.139141	5.77482	3.76217	0.41839	0.711463	5.91502	62000.3	0.80311	-2.84538	1.2727	4.41086	9.25785	10.5149	2.52978	-1.25708	1.91156	2.56438	11.5091	Zfp706	ATG	0	277
ENSMUST00000029002	DG	66.9986	402.54	1365.17	1.77724	0.743608	6.02731	4.55084	0.294865	0.81798	5.80939	60893.2	0.852629	-0.427386	0.829642	6.06606	8.65299	10.4149	2.59152	-1.76187	2.18613	2.53839	9.82793	Stmn2	ATG	0	252
ENSMUST00000212291	DG	38.8124	226.387	7869	3.26936	0.237487	113.64	3.78113	0.0287695	0.663429	5.78827	303359	0.920835	-2.07408	1.70901	5.27845	7.82265	12.942	6.82832	-5.11932	1.91882	2.53313	12.9322	Mt1	ATG	0	100
ENSMUST00000065482	DG	13.505	288.892	487.694	8.03189	0.802833	13.559	0.782454	0.592364	0.706507	5.07001	53143.1	0.770127	-0.316828	3.00574	3.75542	8.17439	8.92983	3.76118	-0.755444	-0.353922	2.34199	11.9422	Mllt11	ATG	0	600
ENSMUST00000219236	cortex	383.639	412.666	601.191	0.57352	0.148996	0.835532	1.47276	0.686413	0.748874	5.01205	65726.8	0.993566	-2.74665	-0.802083	8.58361	8.68883	9.23168	-0.259233	-0.542851	0.55852	2.3254	7.42059	Myl6	ATG	0	36
ENSMUST00000163242	cortex	40.2448	76.1777	1544.72	1.10955	0.834719	22.4994	22.1002	0.0493148	0.767992	4.98357	104565	0.769934	-0.260638	0.149981	5.33073	6.2513	10.5931	4.49182	-4.34184	4.46599	2.31718	11.3433	Atxn10	ATG	0	220
ENSMUST00000019354	cortex	187.531	225.606	785.223	0.642731	0.0334319	2.23703	3.17286	0.287314	0.775019	4.93611	38838.5	0.88198	-4.90263	-0.637712	7.55099	7.81766	9.61696	1.16159	-1.7993	1.66578	2.30337	7.69421	Atp6v1e1	ATG	0	173
ENSMUST00000029046	DG	87.7195	310.903	1171.24	1.1448	0.381533	4.3127	2.78608	0.265448	0.678952	4.75314	49821.7	0.79562	-1.39012	0.195095	6.45483	8.28032	10.1938	2.10859	-1.9135	1.47824	2.24888	9.14966	Fabp5	ATG	0	92
ENSMUST00000065668	DG	140.423	1749.93	14624.1	4.37819	0.724144	36.5882	6.91876	0.119661	0.521496	4.56413	908969	0.758659	-0.465652	2.13033	7.13364	10.7731	13.8361	5.19331	-3.06297	2.79051	2.19034	12.6602	Nrgn	ATG	0	353
ENSMUST00000057486	cortex	15.0913	108.002	288.545	2.86629	0.246515	7.6578	4.65956	0.374297	0.684858	4.55641	11950.3	0.921591	-2.02025	1.51919	3.91564	6.75491	8.17266	2.93693	-1.41775	2.22019	2.1879	9.62912	Ankrd46	ATG	0	233
ENSMUST00000232437	cortex	16.409	153.431	161.878	2.69154	0.815639	2.83972	1.88481	0.947821	0.81364	4.55641	11950.3	0.974143	-0.293998	1.42843	4.03642	7.26145	7.33876	1.50575	-0.0773135	0.914422	2.1879	9.50834	Pacsin1	ATG	0	293
ENSMUST00000078404	cortex	16.7044	90.1299	667.976	1.58933	0.0851032	11.7789	8.61562	0.13493	0.762909	4.5229	201662	0.580361	-3.55464	0.668417	4.06216	6.49393	9.38365	3.55814	-2.88972	3.10695	2.17725	13.5594	Pcbp2	ATG	0	597
ENSMUST00000212291	cortex	17.0525	188.748	2795.16	6.69391	0.290757	99.1296	7.1446	0.0675268	0.653562	4.51572	165811	0.926561	-1.78211	2.74285	4.09191	7.56032	11.4487	6.63124	-3.8884	2.83685	2.17496	13.2473	Mt1	ATG	0	100
ENSMUST00000028238	cortex	26.437	136.892	882.183	1.58791	11.906	10.2331	8.31824	0.155174	0.722594	4.49312	106059	0.748478	3.57362	0.667132	4.72449	7.0969	9.78493	3.35517	-2.68804	3.05628	2.16772	11.97	Rab14	ATG	0	368
ENSMUST00000087566	cortex	213.536	1202.91	2505.22	3.94787	0.0986818	8.22193	3.67701	0.480163	0.803427	4.20044	88133.6	0.94262	-3.34107	1.98107	7.73834	10.2323	11.2907	3.03948	-1.0584	1.87853	2.07054	8.68907	Aldoa	ATG	0	109
ENSMUST00000025519	cortex	79.8414	596.407	4360.53	3.99091	0.431974	29.1789	9.12309	0.136774	0.811881	4.18496	252451	0.834264	-1.21098	1.99672	6.31907	9.22015	12.0903	4.86685	-2.87013	3.18952	2.06521	11.6266	Camk2a	ATG	0	147
ENSMUST00000163242	DG	64.0849	111.003	1680.57	1.00739	0.117437	15.2517	25.9259	0.0660509	0.743561	3.90814	81929	0.847743	-3.09004	0.0106198	6.00191	6.79445	10.7147	3.9309	-3.92028	4.69632	1.96648	10.3202	Atxn10	ATG	0	220
ENSMUST00000060188	DG	13.397	102.914	247.947	1.31591	0.0945001	3.17036	10.2829	0.415066	0.752087	3.80251	39857.4	0.810011	-3.40354	0.396061	3.74384	6.6853	7.95389	1.66465	-1.26859	3.36218	1.92695	11.5387	Ppp1r2	ATG	0	307
ENSMUST00000100301	DG	31.8166	124.865	1564	2.17023	2.4624	27.1833	34.8678	0.0798368	0.79119	3.80251	39857.4	0.953795	1.30007	1.11785	4.99171	6.96423	10.611	4.76465	-3.6468	5.12382	1.92695	10.2909	Prkcg	ATG	0	268
ENSMUST00000016463	DG	51.8235	106.115	1445.78	1.28243	0.222172	17.4727	6.66221	0.0733962	0.753581	3.80251	39857.4	0.913255	-2.17025	0.358879	5.69553	6.72948	10.4976	4.12703	-3.76815	2.736	1.92695	9.58702	Slc25a5	ATG	0	80
ENSMUST00000089510	cortex	11.7927	3.19231	308.599	0.083438	1.37048	8.06591	14.0281	0.0103445	0.717733	3.79701	29875.8	0.894596	0.454681	-3.58315	3.55982	1.6746	8.26959	3.01184	-6.59499	3.81025	1.92486	11.3069	Cenpb	ATG	0	191
ENSMUST00000161882	cortex	11.1327	49.8798	883.637	2.98091	0.173192	52.8079	11.8392	0.0564482	0.640764	3.75904	49295.1	0.997827	-2.52955	1.57575	3.47673	5.64038	9.78731	5.72268	-4.14693	3.5655	1.91036	12.1124	Ubl5	ATG	0	37
ENSMUST00000065304	DG	43.8433	158.021	7401.19	2.94885	5.24346	138.114	57.8682	0.0213508	0.611197	3.71449	233608	0.888677	2.39052	1.56015	5.45428	7.30397	12.8535	7.10972	-5.54957	5.8547	1.89316	12.3794	Rtn3	ATG	0	189
ENSMUST00000117611	cortex	30.4109	333.307	4398	6.6863	3.8116	88.2259	21.0633	0.0757861	0.814729	3.68533	657268	0.652163	1.9304	2.74121	4.92652	8.38071	12.1026	6.46313	-3.72192	4.39666	1.88179	14.3996	Pld3	ATG	0	532
ENSMUST00000091288	DG	59.5059	699.318	2874.37	5.89623	0.517264	24.2349	13.2405	0.243294	0.762225	3.59126	150572	0.884601	-0.951027	2.55979	5.89496	9.44981	11.489	4.59902	-2.03922	3.72688	1.84449	11.3051	Prnp	ATG	0	184
ENSMUST00000029046	cortex	58.8519	184.584	855.905	1.01529	0.352229	4.70785	3.21414	0.21566	0.76218	3.4885	73195.7	0.802046	-1.50541	0.0218975	5.87902	7.52814	9.74131	2.23507	-2.21317	1.68443	1.80261	10.2805	Fabp5	ATG	0	92
ENSMUST00000219236	DG	700.15	372.22	466.824	0.282981	0	0.354903	2.72634	0.797346	0.764313	3.48564	36535.9	0.974507	#NAME?	-1.82122	9.45152	8.54001	8.86673	-1.4945	-0.326722	1.44696	1.80142	5.70551	Myl6	ATG	0	36
ENSMUST00000004173	DG	14.8005	89.8468	1782.6	2.9406	1.12896	58.3428	14.9286	0.0504022	0.717761	3.48564	109608	0.860051	0.174997	1.55611	3.88757	6.4894	10.7998	5.86648	-4.31037	3.9	1.80142	12.8544	Cdip1	ATG	0	249
ENSMUST00000032946	DG	59.8906	330.884	1101.68	1.32743	1.54549	4.41967	5.70154	0.300345	0.789192	3.48564	36535.9	0.899417	0.628062	0.408632	5.90426	8.37018	10.1055	2.14394	-1.73531	2.51135	1.80142	9.25277	Rab6a	ATG	0	638
ENSMUST00000065304	cortex	38.251	132.328	7504.23	2.45802	6.472	139.393	71.1525	0.0176337	0.667262	3.48302	237513	0.804477	2.69421	1.2975	5.25742	7.04797	12.8735	7.12302	-5.82552	6.15284	1.80034	12.6002	Rtn3	ATG	0	189
ENSMUST00000020896	cortex	31.4697	72.1188	402.926	1.8472	2.70508	10.3202	5.25842	0.178988	0.799393	3.41731	8962.74	0.903735	1.43567	0.885338	4.97589	6.1723	8.65437	3.36741	-2.48207	2.39463	1.77286	8.15383	Tspan13	ATG	0	176
ENSMUST00000057486	DG	27.5824	149.579	895.227	1.99897	0.180923	11.9638	6.64416	0.167085	0.683306	3.38001	35428.8	0.923177	-2.46655	0.999256	4.78568	7.22477	9.80611	3.5806	-2.58134	2.73209	1.75703	10.327	Ankrd46	ATG	0	233
ENSMUST00000000317	DG	32.1301	67.0698	2195.45	1.26189	0.986088	41.3064	31.1892	0.0305495	0.749757	3.38001	70857.5	0.902486	-0.020211	0.335587	5.00585	6.06759	11.1003	5.36829	-5.03271	4.96297	1.75703	11.1068	Ckmt1	ATG	0	240
ENSMUST00000038027	cortex	37.175	203.252	2635.63	2.60555	1.34224	33.7869	21.0378	0.0771171	0.781264	3.3503	149379	0.855134	0.424644	1.38159	5.21626	7.66713	11.3639	5.07839	-3.6968	4.39491	1.74429	11.9724	Gpi1	ATG	0	123
ENSMUST00000087566	DG	273.943	1169.86	10266.6	2.90073	0.0173682	25.4566	8.75372	0.113948	0.777652	3.31663	347645	0.927629	-5.8474	1.53641	8.09773	10.1921	13.3257	4.66997	-3.13355	3.1299	1.72972	10.3095	Aldoa	ATG	0	109
ENSMUST00000060188	cortex	13.1521	60.2027	179.995	0.752934	0.778051	2.25113	3.10511	0.334469	0.743699	3.3034	43319.9	0.862572	-0.362064	-0.409405	3.71723	5.91176	7.49181	1.17065	-1.58006	1.63464	1.72395	11.6855	Ppp1r2	ATG	0	307
ENSMUST00000016463	cortex	42.6049	135.646	633.17	1.91952	0.366633	8.95993	6.04711	0.214234	0.76653	3.22745	25394.4	0.904667	-1.44759	0.940745	5.41295	7.08371	9.30645	3.16349	-2.22274	2.59625	1.6904	9.21928	Slc25a5	ATG	0	80
ENSMUST00000043313	cortex	13.4099	77.9679	547.606	1.80941	0.189733	12.7083	9.04194	0.14238	0.781803	3.13253	16431.7	0.954536	-2.39795	0.855518	3.74523	6.28481	9.09699	3.6677	-2.81219	3.17663	1.64733	10.259	Nmnat2	ATG	0	111
ENSMUST00000160013	cortex	9.16307	75.9835	117.03	1.23664	0.396805	1.90467	1.24588	0.649266	0.777743	3.13253	16431.7	0.828565	-1.3335	0.306425	3.19583	6.24761	6.87073	0.929543	-0.623118	0.317164	1.64733	10.8084	Gng2	ATG	0	362
ENSMUST00000237263	cortex	23.1406	20.8265	574.641	0.216027	0.525122	5.96058	3.80747	0.0362426	0.631243	2.97432	70208.1	0.893438	-0.929276	-2.21072	4.53235	4.38035	9.16652	2.57545	-4.78617	1.92883	1.57256	11.567	BC031181	ATG	0	238
ENSMUST00000007139	DG	48.4016	365.222	1387.08	2.33151	0.465231	8.85489	0.668884	0.263302	0.570046	2.95751	62000.3	0.819784	-1.10398	1.22127	5.59698	8.51263	10.4378	3.14647	-1.92521	-0.580173	1.56438	10.323	Eif1b	ATG	0	320
ENSMUST00000003561	DG	54.463	164.52	1977.14	1.24965	1.89608	15.0178	17.1698	0.0832113	0.803486	2.74626	86357.6	0.935619	0.92302	0.321522	5.76721	7.36212	10.9492	3.9086	-3.58708	4.1018	1.45747	10.6308	Phyhip	ATG	0	348
ENSMUST00000029002	cortex	50.0492	339.714	1016	2.01798	1.78927	6.03523	3.5519	0.334366	0.798505	2.7442	79170.9	0.803793	0.839374	1.01291	5.64527	8.40818	9.98868	2.59341	-1.5805	1.82859	1.45639	10.6274	Stmn2	ATG	0	252
ENSMUST00000065482	cortex	13.8045	303.357	375.297	6.52747	1.10105	8.07544	1.59735	0.808311	0.731195	2.73384	35851	0.794343	0.138877	2.70652	3.78706	8.24487	8.55189	3.01354	-0.307017	0.675676	1.45093	11.3427	Mllt11	ATG	0	600
ENSMUST00000032946	cortex	68.6951	254.372	1010.47	0.831992	2.32642	3.30502	4.13679	0.251736	0.763847	2.70537	28382	0.853513	1.21811	-0.265359	6.10214	7.9908	9.98082	1.72466	-1.99002	2.04851	1.43582	8.69055	Rab6a	ATG	0	638
ENSMUST00000024932	cortex	38.3955	416.688	11062.1	5.51894	3.29066	146.515	13.6968	0.0376681	0.718125	2.65936	906731	0.860619	1.71838	2.46439	5.26286	8.70282	13.4333	7.1949	-4.73051	3.77576	1.41108	14.5274	Atp6v0c	ATG	0	177
ENSMUST00000232437	DG	10.5594	104.013	381.257	2.82859	0.747693	10.3681	4.03675	0.272816	0.790841	2.64063	27678.7	0.86452	-0.419481	1.50008	3.40046	6.70062	8.57462	3.37409	-1.874	2.0132	1.40088	11.356	Pacsin1	ATG	0	293
ENSMUST00000008297	DG	14.5021	87.3505	1007.7	4.00779	0.869401	46.235	40.1004	0.0866829	0.763417	2.64063	55357.4	0.915119	-0.201906	2.00281	3.85819	6.44874	9.97685	5.53091	-3.52811	5.32554	1.40088	11.8983	Clstn3	ATG	0	310
ENSMUST00000021466	cortex	13.9889	44.9935	331.925	0.877509	0.338894	6.47353	6.9144	0.135553	0.760422	2.61993	34357.2	0.791836	-1.56109	-0.188514	3.80621	5.49165	8.37471	2.69455	-2.88307	2.7896	1.38953	11.2621	Atl1	ATG	0	394
ENSMUST00000004173	cortex	10.7238	100.867	800.767	4.99435	0.535888	39.6494	12.3728	0.125963	0.764216	2.50602	65726.8	0.877572	-0.899996	2.3203	3.42275	6.65631	9.64524	5.30923	-2.98893	3.6291	1.3254	12.5814	Cdip1	ATG	0	249
ENSMUST00000056136	DG	6.18801	19.4255	412.584	3.80225	1.8144	80.7572	19.1957	0.0470825	0.630938	2.42938	25464.4	0.829158	0.859495	1.92685	2.62948	4.27988	8.68854	6.33552	-4.40866	4.26271	1.28059	12.0067	Kcnj10	ATG	0	242
ENSMUST00000029078	DG	25.2531	107.671	273.757	2.28061	1.02135	5.7985	1.94402	0.39331	0.708026	2.42938	25464.4	0.818306	0.030481	1.18942	4.65839	6.75049	8.09675	2.53568	-1.34626	0.959046	1.28059	9.97781	Car2	ATG	0	325
ENSMUST00000007139	cortex	25.106	105.01	474.877	1.19029	1.06289	5.38273	0.751936	0.221131	0.726499	2.42059	50788.9	0.803513	0.0879948	0.25131	4.64996	6.71438	8.89141	2.42834	-2.17703	-0.411319	1.27536	10.9823	Eif1b	ATG	0	320
ENSMUST00000043313	DG	16.8338	68.5359	1015.29	1.21594	0.391035	18.0129	12.5302	0.067504	0.711226	2.32376	24357.3	0.962586	-1.35463	0.282071	4.07329	6.09879	9.98767	4.17096	-3.88888	3.64733	1.21646	10.4988	Nmnat2	ATG	0	111
ENSMUST00000020896	DG	38.9705	55.2758	539.219	1.13728	1.40651	11.0943	3.53062	0.102511	0.728155	2.32376	24357.3	0.957765	0.492124	0.18559	5.28431	5.78858	9.07473	3.47174	-3.28615	1.81992	1.21646	9.28775	Tspan13	ATG	0	176
ENSMUST00000019354	DG	143.283	453.262	1371.42	1.58653	0.00987699	4.80034	7.07304	0.330504	0.737388	2.29735	96321.9	0.839744	-6.66171	0.665878	7.16273	8.8242	10.4215	2.26314	-1.59726	2.82233	1.19997	9.39285	Atp6v1e1	ATG	0	173
ENSMUST00000029078	cortex	18.99	74.9916	151.606	1.80753	1.67729	3.65418	1.84133	0.494647	0.795329	2.2782	5975.16	0.850157	0.746135	0.854019	4.24717	6.22866	7.24419	1.86955	-1.01553	0.880745	1.1879	8.29759	Car2	ATG	0	325
ENSMUST00000084935	cortex	26.382	41.6296	160.736	0.805129	2.67244	3.10869	4.28281	0.258993	0.747127	2.2782	5975.16	0.930461	1.41815	-0.312709	4.72148	5.37954	7.32855	1.6363	-1.94901	2.09856	1.1879	7.82328	Pgm2l1	ATG	0	530
ENSMUST00000015435	cortex	55.063	176.494	1073.32	1.88959	0.804412	11.4912	6.97472	0.164438	0.747412	2.25922	177761	0.772307	-0.313994	0.918073	5.78301	7.46348	10.0679	3.52245	-2.60438	2.80214	1.17582	11.6566	Gdi1	ATG	0	399
ENSMUST00000000317	cortex	37.773	123.283	1966.66	1.99674	0.558643	31.8529	22.2179	0.0626863	0.805168	2.25542	147885	0.891012	-0.84	0.997648	5.23928	6.94583	10.9415	4.99335	-3.99571	4.47365	1.1734	11.9348	Ckmt1	ATG	0	240
ENSMUST00000003561	cortex	49.4385	216.566	1732.12	1.76195	1.57192	14.0923	9.84245	0.125029	0.822923	2.23074	70208.1	0.912991	0.652531	0.817174	5.62756	7.75866	10.7583	3.81684	-2.99966	3.29902	1.15752	10.4718	Phyhip	ATG	0	348
ENSMUST00000084935	DG	20.3739	46.3256	248.075	1.02623	2.82854	5.49548	8.09662	0.18674	0.730583	2.21813	23250.1	0.895502	1.50006	0.0373504	4.34865	5.53374	7.95463	2.45824	-2.42089	3.01732	1.14934	10.1563	Pgm2l1	ATG	0	530
ENSMUST00000100301	cortex	24.1517	87.554	685.576	2.13096	2.50713	16.6861	13.6237	0.127709	0.801056	2.20701	46307.5	0.9422	1.32604	1.0915	4.59405	6.4521	9.42117	4.06058	-2.96907	3.76804	1.14209	10.9049	Prkcg	ATG	0	268
ENSMUST00000091288	cortex	40.7471	674.187	1128.69	7.99212	0.434218	13.3801	3.67477	0.597316	0.792232	2.18328	68714.4	0.903274	-1.20351	2.99858	5.34863	9.397	10.1404	3.74201	-0.743434	1.87765	1.1265	10.7197	Prnp	ATG	0	184
ENSMUST00000160013	DG	20.4983	136.698	540.709	0.87884	0.213963	3.47625	1.75098	0.252813	0.758572	2.11251	44285.9	0.760218	-2.22457	-0.186328	4.35743	7.09485	9.07871	1.79753	-1.98386	0.808159	1.07896	11.0771	Gng2	ATG	0	362
ENSMUST00000028238	DG	32.1479	118.112	671.582	1.00638	3.30559	5.72224	7.79739	0.175871	0.763833	2.11251	44285.9	0.815149	1.72491	0.00917107	5.00665	6.88401	9.39142	2.51658	-2.50741	2.96299	1.07896	10.4279	Rab14	ATG	0	368
ENSMUST00000015435	DG	63.4562	173.008	1045.55	1.74019	0.60146	10.5166	6.14462	0.165471	0.788206	2.0861	87464.8	0.77068	-0.73346	0.799244	5.98769	7.4347	10.0301	3.3946	-2.59535	2.61932	1.06081	10.4287	Gdi1	ATG	0	399
ENSMUST00000237263	DG	19.7559	39.0284	598.125	0.520739	0	7.98052	4.81133	0.0652512	0.671299	2.00688	21035.8	0.950181	#NAME?	-0.941368	4.30421	5.28645	9.2243	2.99648	-3.93785	2.26644	1.00496	10.0564	BC031181	ATG	0	238
ENSMUST00000089510	DG	5.20195	2.15839	486.52	0.131243	1.42092	29.5834	21.4443	0.00443638	0.401282	2.00688	21035.8	0.934111	0.506823	-2.92969	2.37905	1.10996	8.92636	4.88672	-7.8164	4.42252	1.00496	11.9815	Cenpb	ATG	0	191
